# Recent effective population size of the snowy owl (*Bubo scandiacus*) tracks historical climate variation

**DOI:** 10.64898/2026.09.30.752484

**Authors:** E.L.G. Enevoldsen, D. Aguilar-Gómez, K.-O. Jacobsen, R. Solheim, I.J Øien, T. Aarvak, S.N.K. Hoff, O.S. Kersten, K.L Wiebe, J.F. Therrien, I.E. Menyushina, R. Nielsen, S. Boessenkool, H.T. Baalsrud

**Affiliations:** Department of Biosciences, University of Oslo, Oslo, Norway; Department of Animal and Aquacultural Sciences, Norwegian University of Life Sciences, Ås, Norway; Department of Ecology and Evolutionary Biology, University of California Los Angeles, CA, USA; Norwegian Institute for Nature Research, Fram Centre, Tromsø, Norway; Natural History Museum, University of Agder, Kristiansand, Norway; Department of Biology, University of Saskatchewan, Saskatoon, Canada; Acopian Center for Conservation Learning, Hawk Mountain Sanctuary, Orwigsburg, PA, United States; BirdLife Norway, Trondheim, Norway; Department of Integrative Biology, University of California Berkeley, California, USA

**Keywords:** snowy owl, conservation genomics, genetic diversity, population structure, panmixia, centromeres, Arctic, circumpolar

## Abstract

Arctic ecosystems are undergoing rapid climate warming, providing an opportunity to examine molecular evolution under environmental stress. Here, we used whole-genome resequencing to assess population structure, genetic diversity, and recent demographic history in the snowy owl (*Bubo scandiacus*), a highly mobile Arctic apex predator classified as Vulnerable by the IUCN. We analysed genome-wide data from individuals sampled across the species’ circumpolar range using a chromosome-level reference genome. Population genomic analyses revealed an absence of detectable population structure, indicating extensive gene flow and near-panmixia across continents. Genome-wide nucleotide diversity was low (π = 2.47 × 10^−4^), while runs of homozygosity were dominated by short tracts, indicating limited standing genetic variation despite little evidence for recent close inbreeding. Our demographic inference revealed a sustained decline in effective population size over the past ~1,600 years, a pronounced reduction coinciding with the Medieval Warm Period followed by a partial recovery during the subsequent cooler interval. This direct, measurable effect of past climate warming on effective population size raises concerns for the long-term survival of the snowy owl. Our results demonstrate that high connectivity and low levels of recent inbreeding have not necessarily buffered this species against climate-driven demographic erosion of genetic diversity. This study highlights the value of using whole-genome population genomics to inform genomic monitoring and conservation decision-making in rapidly changing environments.
