## Supplementary material for "Recent effective population size of the snowy owl (*Bubo scandiacus*) tracks historical climate variation": Online Data Table 1

sample_id	individual_id	library_id	sample_short_id	country	location	region	population_final	population_source_rule	latitude	longitude	collection_year	sex_field	sex_genomic	sex_final	age	tissue	mean_depth	missingness	heterozygosity	qc_flags	relatedness_flag	contamination_flag	include_pca	include_pca_filtered	include_pixy	include_roh	include_gone	notes
FNM01_9-X42_S17_L002	FNM01	9-X42_S17_L002	FNM01		Fennoscandia	FNM	FN	Assigned from stable sample-id prefix; NY0/NY1 combined as NYS.			2011	Unknown	Male	Male	Nestling	Blodfjær	36.7607	0.000690294	0.176339	OK	keep	keep	TRUE	TRUE	TRUE	TRUE	TRUE
FNM02_10-X43_S20_L002	TB00878	10-X43_S20_L002	FNM02		Fennoscandia	FNM	FN	Assigned from stable sample-id prefix; NY0/NY1 combined as NYS.			2011	Unknown	Male	Male	Nestling	Blodfjær	38.5168	0.000827792	0.177176	OK	keep	keep	TRUE	TRUE	TRUE	TRUE	TRUE
FNM03_11-X44_S23_L002	TB00405	11-X44_S23_L002	FNM03		Fennoscandia	FNM	FN	Assigned from stable sample-id prefix; NY0/NY1 combined as NYS.			2011	Unknown	Female	Female	Nestling	Blodfjær	29.985	0.00155644	0.176856	OK	keep	keep	TRUE	TRUE	TRUE	TRUE	TRUE
FNM04_12-X45_S26_L002	TB00407	12-X45_S26_L002	FNM04		Fennoscandia	FNM	FN	Assigned from stable sample-id prefix; NY0/NY1 combined as NYS.			2011	Unknown	Male	Male	Nestling	Blodfjær	30.6205	0.00101081	0.177131	OK	keep	keep	TRUE	TRUE	TRUE	TRUE	TRUE
FNM05_13-X46_S29_L002	TB00402	13-X46_S29_L002	FNM05		Fennoscandia	FNM	FN	Assigned from stable sample-id prefix; NY0/NY1 combined as NYS.			2011	Unknown	Male	Male	Nestling	Blodfjær	38.835	0.000695594	0.17626	OK	keep	keep	TRUE	TRUE	TRUE	TRUE	TRUE
FNM06_14-X47_S32_L002	FNM06	14-X47_S32_L002	FNM06		Fennoscandia	FNM	FN	Assigned from stable sample-id prefix; NY0/NY1 combined as NYS.			2011	Unknown	Female	Female	Nestling	Blodfjær	29.4068	0.003738	0.177319	OK	keep	keep	TRUE	TRUE	TRUE	TRUE	TRUE
FNM07_15-X48_S35_L002	TB00410	15-X48_S35_L002	FNM07		Fennoscandia	FNM	FN	Assigned from stable sample-id prefix; NY0/NY1 combined as NYS.			2011	Unknown	Female	Female	Nestling	Blodfjær	33.7752	0.00056215	0.176351	OK	keep	keep	TRUE	TRUE	TRUE	TRUE	TRUE
FNM08_merged_X1	BA40507	merged_X1	FNM08		Fennoscandia	FNM	FN	Assigned from stable sample-id prefix; NY0/NY1 combined as NYS.			2015	Unknown	Female	Female	Nestling	Blood	20.6575	0.0836057	0.176093	OK	keep	keep	TRUE	TRUE	TRUE	TRUE	FALSE
FNM09_merged_X2	FNM09	merged_X2	FNM09		Fennoscandia	FNM	FN	Assigned from stable sample-id prefix; NY0/NY1 combined as NYS.			2015	Unknown	Male	Male	Nestling	Blood	17.8621	0.21734	0.174765	HIGH_MISSING	keep	review	TRUE	FALSE	FALSE	TRUE	FALSE	High missingness flag in genomic QC.
FNM10_merged_X3	FNM10	merged_X3	FNM10		Fennoscandia	FNM	FN	Assigned from stable sample-id prefix; NY0/NY1 combined as NYS.			2015	Unknown	Male	Male	Nestling	Blood	19.8432	0.11524	0.174266	OK	keep	keep	TRUE	TRUE	TRUE	TRUE	FALSE
FNM11_merged_X4	FNM11	merged_X4	FNM11		Fennoscandia	FNM	FN	Assigned from stable sample-id prefix; NY0/NY1 combined as NYS.			2015	Unknown	Male	Male	Nestling	Blood	18.5859	0.174215	0.177727	OK	remove	keep	TRUE	FALSE	FALSE	TRUE	FALSE	Close relatives flagged from historical relatedness notes.
FNM12_5-X5_S119_L004	FNM12	5-X5_S119_L004	FNM12		Fennoscandia	FNM	FN	Assigned from stable sample-id prefix; NY0/NY1 combined as NYS.			2015	Unknown	Female	Female	Nestling	Blood	22.7287	0.0364565	0.179361	OK	review	keep	TRUE	TRUE	TRUE	TRUE	FALSE	Relatedness review flag from historical relatedness notes.
FNM13_merged_X6	FNM13	merged_X6	FNM13		Fennoscandia	FNM	FN	Assigned from stable sample-id prefix; NY0/NY1 combined as NYS.			2015	Unknown	Female	Female	Nestling	Blood	20.279	0.0987014	0.174672	OK	keep	keep	TRUE	TRUE	TRUE	TRUE	FALSE
FNM15_merged_X8	BA40510	merged_X8	FNM15		Fennoscandia	FNM	FN	Assigned from stable sample-id prefix; NY0/NY1 combined as NYS.			2015	Unknown	Male	Male	Nestling	Blood	20.4286	0.088825	0.177834	OK	remove	keep	TRUE	FALSE	FALSE	TRUE	FALSE	Close relatives flagged from historical relatedness notes.
FNM16_16-X49_S37_L002	BA40505	16-X49_S37_L002	FNM16		Fennoscandia	FNM	FN	Assigned from stable sample-id prefix; NY0/NY1 combined as NYS.			2015	Unknown	Female	Female	Nestling	Blood	29.1392	0.00330774	0.176425	OK	keep	keep	TRUE	TRUE	TRUE	TRUE	TRUE
FNM17_17-X50_S18_L002	TB00412	17-X50_S18_L002	FNM17		Fennoscandia	FNM	FN	Assigned from stable sample-id prefix; NY0/NY1 combined as NYS.			2011	Unknown	Male	Male	Nestling	Blodfjær	30.4653	0.00193089	0.174831	OK	keep	keep	TRUE	TRUE	TRUE	TRUE	TRUE
GRL01_merged_X11	2438	merged_X11	GRL01	Greenland		GRL	GR	Assigned from stable sample-id prefix; NY0/NY1 combined as NYS.	72.6	-23.2	1996	Female	Female	Female	Adult	Muscle	20.6057	0.0945107	0.175761	OK	keep	keep	TRUE	TRUE	TRUE	TRUE	FALSE
GRL02_merged_X12	2445	merged_X12	GRL02	Greenland		GRL	GR	Assigned from stable sample-id prefix; NY0/NY1 combined as NYS.	72.6	-23.2	2008	Female	Female	Female	Juvenile	Muscle	23.3349	0.0347161	0.174883	OK	keep	keep	TRUE	TRUE	TRUE	TRUE	FALSE
GRL03_merged_X13	2439	merged_X13	GRL03	Greenland		GRL	GR	Assigned from stable sample-id prefix; NY0/NY1 combined as NYS.	72.6	-23.2	2000	Female	Female	Female	Juvenile	Muscle	20.062	0.121819	0.174488	OK	keep	keep	TRUE	TRUE	TRUE	TRUE	FALSE
GRL04_merged_X14	2440	merged_X14	GRL04	Greenland		GRL	GR	Assigned from stable sample-id prefix; NY0/NY1 combined as NYS.	72.6	-23.2	2001	Male	Female	Female	Juvenile	Muscle	16.2056	0.352517	0.305893	HIGH_MISSING	remove	remove	TRUE	FALSE	FALSE	FALSE	FALSE	Excluded from no-contaminant/no-close-relative analyses.
GRL05_merged_X15	2437	merged_X15	GRL05	Greenland		GRL	GR	Assigned from stable sample-id prefix; NY0/NY1 combined as NYS.	72.6	-23.2	2006	Female	Female	Female	Adult	Muscle	17.1824	0.302178	0.173364	HIGH_MISSING	keep	review	TRUE	FALSE	FALSE	TRUE	FALSE	High missingness flag in genomic QC.
GRL06_merged_X16	2444	merged_X16	GRL06	Greenland		GRL	GR	Assigned from stable sample-id prefix; NY0/NY1 combined as NYS.	72.6	-23.2	2001	Male	Male	Male	Juvenile	Muscle	19.0593	0.155286	0.175792	OK	keep	keep	TRUE	TRUE	TRUE	TRUE	FALSE
GRL07_merged_X17	2442	merged_X17	GRL07	Greenland		GRL	GR	Assigned from stable sample-id prefix; NY0/NY1 combined as NYS.	72.6	-23.2	1998	Male	Male	Male	Juvenile	Muscle	18.7382	0.19899	0.173877	OK	keep	keep	TRUE	TRUE	TRUE	TRUE	FALSE
GRL08_merged_X18	2446	merged_X18	GRL08	Greenland		GRL	GR	Assigned from stable sample-id prefix; NY0/NY1 combined as NYS.	72.6	-23.2	1998	Male	Male	Male	Juvenile	Muscle	19.1659	0.169029	0.175489	OK	keep	keep	TRUE	TRUE	TRUE	TRUE	FALSE
GRL09_merged_X19	2441	merged_X19	GRL09	Greenland		GRL	GR	Assigned from stable sample-id prefix; NY0/NY1 combined as NYS.	72.6	-23.2	2000	Male	Male	Male	Juvenile	Muscle	19.7907	0.121139	0.175148	OK	keep	keep	TRUE	TRUE	TRUE	TRUE	FALSE
GRL10_merged_X20	2443	merged_X20	GRL10	Greenland		GRL	GR	Assigned from stable sample-id prefix; NY0/NY1 combined as NYS.	72.6	-23.2	2001	Female	Female	Female	Juvenile	Muscle	20.0231	0.109933	0.174451	OK	keep	keep	TRUE	TRUE	TRUE	TRUE	FALSE
NY01_DAG-BS-1_S1	Unbanded (dead)	DAG-BS-1_S1	NY01	USA	New York State	NYS	NY	Assigned from stable sample-id prefix; NY0/NY1 combined as NYS.	42.81	-78.35		Male	Male	Male	SY	Feather	34.6227	0.00102796	0.174955	OK	keep	keep	TRUE	TRUE	TRUE	TRUE	TRUE
NY02_DAG-BS-2_S2	0699-03116	DAG-BS-2_S2	NY02	USA	New York State	NYS	NY	Assigned from stable sample-id prefix; NY0/NY1 combined as NYS.	42.81	-78.35		Female	Female	Female	AHY	Feather	30.1907	0.00157265	0.175449	OK	keep	keep	TRUE	TRUE	TRUE	TRUE	TRUE
NY03_DAG-BS-3_S3	0829-00946	DAG-BS-3_S3	NY03	USA	New York State	NYS	NY	Assigned from stable sample-id prefix; NY0/NY1 combined as NYS.	42.81	-78.35		Female	Female	Female	SY	Feather	39.117	0.00124247	0.17682	OK	keep	keep	TRUE	TRUE	TRUE	TRUE	TRUE
NY04_DAG-BS-4_S4	0829-00947	DAG-BS-4_S4	NY04	USA	New York State	NYS	NY	Assigned from stable sample-id prefix; NY0/NY1 combined as NYS.	42.81	-78.35		Female	Female	Female	AFY	Feather	37.9196	0.0011826	0.176612	OK	keep	keep	TRUE	TRUE	TRUE	TRUE	TRUE
NY05_DAG-BS-5_S5	0829-00948	DAG-BS-5_S5	NY05	USA	New York State	NYS	NY	Assigned from stable sample-id prefix; NY0/NY1 combined as NYS.	42.81	-78.35		Female	Female	Female	ATY	Feather	30.3413	0.00163313	0.175777	OK	keep	keep	TRUE	TRUE	TRUE	TRUE	TRUE
NY06_DAG-BS-6_S6	0289-00949	DAG-BS-6_S6	NY06	USA	New York State	NYS	NY	Assigned from stable sample-id prefix; NY0/NY1 combined as NYS.	42.81	-78.35		Female	Female	Female	AFY	Feather	39.8806	0.00132447	0.174735	OK	keep	keep	TRUE	TRUE	TRUE	TRUE	TRUE
NY07_DAG-BS-7_S7	0829-00950	DAG-BS-7_S7	NY07	USA	New York State	NYS	NY	Assigned from stable sample-id prefix; NY0/NY1 combined as NYS.	42.81	-78.35		Female	Female	Female	TY	Feather	36.0472	0.000805031	0.175102	OK	keep	keep	TRUE	TRUE	TRUE	TRUE	TRUE
NY08_DAG-BS-8_S8	0289-00951	DAG-BS-8_S8	NY08	USA	New York State	NYS	NY	Assigned from stable sample-id prefix; NY0/NY1 combined as NYS.	42.81	-78.35		Female	Female	Female	ATY	Feather	42.7896	0.00277614	0.176217	OK	keep	keep	TRUE	TRUE	TRUE	TRUE	TRUE
NY09_DAG-BS-9_S9	0829-00952	DAG-BS-9_S9	NY09	USA	New York State	NYS	NY	Assigned from stable sample-id prefix; NY0/NY1 combined as NYS.	42.81	-78.35		Female	Female	Female	AHY	Feather	38.0175	0.00107161	0.175905	OK	keep	keep	TRUE	TRUE	TRUE	TRUE	TRUE
NY10_DAG-BS-10_S10	0829-00953	DAG-BS-10_S10	NY10	USA	New York State	NYS	NY	Assigned from stable sample-id prefix; NY0/NY1 combined as NYS.	42.81	-78.35		Female	Female	Female	ATY	Feather	43.4045	0.00218936	0.177129	OK	keep	keep	TRUE	TRUE	TRUE	TRUE	TRUE
NY11_DAG-BS-11_S11	1238-04099	DAG-BS-11_S11	NY11	USA	New York State	NYS	NY	Assigned from stable sample-id prefix; NY0/NY1 combined as NYS.	42.81	-78.35		Male	Male	Male	SY	Feather	38.1991	0.00124714	0.175649	OK	keep	keep	TRUE	TRUE	TRUE	TRUE	TRUE
NY12_DAG-BS-12_S12	NY200822	DAG-BS-12_S12	NY12	USA	New York State	NYS	NY	Assigned from stable sample-id prefix; NY0/NY1 combined as NYS.	42.81	-78.35		Female	Female	Female	Hy	Feather	42.7727	0.00198358	0.176652	OK	keep	keep	TRUE	TRUE	TRUE	TRUE	TRUE
NY13_DAG-BS-13_S13	NY200818	DAG-BS-13_S13	NY13	USA	New York State	NYS	NY	Assigned from stable sample-id prefix; NY0/NY1 combined as NYS.	42.81	-78.35		Male	Male	Male	ASY	Feather	39.0516	0.00143141	0.174612	OK	keep	keep	TRUE	TRUE	TRUE	TRUE	TRUE
SKW01_merged_X21	2415	merged_X21	SKW01	Canada	Saskatchewan	SKW	SK	Assigned from stable sample-id prefix; NY0/NY1 combined as NYS.	54.19	-106.04	2010	Female	Female	Female	Adult	Muscle	19.5602	0.142626	0.174079	OK	keep	keep	TRUE	TRUE	TRUE	TRUE	FALSE
SKW02_merged_X22	2416	merged_X22	SKW02	Canada	Saskatchewan	SKW	SK	Assigned from stable sample-id prefix; NY0/NY1 combined as NYS.	54.19	-106.04	2005	Female	Female	Female	Juvenile	Muscle	13.5986	0.597906	0.300752	HIGH_MISSING	remove	remove	TRUE	FALSE	FALSE	FALSE	FALSE	Excluded from no-contaminant/no-close-relative analyses.
SKW03_merged_X23	2417	merged_X23	SKW03	Canada	Saskatchewan	SKW	SK	Assigned from stable sample-id prefix; NY0/NY1 combined as NYS.	54.19	-106.04	2013	Female	Female	Female	Adult	Muscle	15.1504	0.45527	0.171789	HIGH_MISSING	keep	review	TRUE	FALSE	FALSE	TRUE	FALSE	High missingness flag in genomic QC.
SKW04_merged_X24	2419	merged_X24	SKW04	Canada	Saskatchewan	SKW	SK	Assigned from stable sample-id prefix; NY0/NY1 combined as NYS.	54.19	-106.04	2009	Male	Male	Male	Sub adult	Muscle	20.0106	0.146693	0.175941	OK	keep	keep	TRUE	TRUE	TRUE	TRUE	FALSE
SKW05_merged_X25	2420	merged_X25	SKW05	Canada	Saskatchewan	SKW	SK	Assigned from stable sample-id prefix; NY0/NY1 combined as NYS.	54.19	-106.04	2010	Male	Male	Male	Sub adult	Muscle	20.3	0.164177	0.175182	OK	keep	keep	TRUE	TRUE	TRUE	TRUE	FALSE
SKW06_merged_X26	2421	merged_X26	SKW06	Canada	Saskatchewan	SKW	SK	Assigned from stable sample-id prefix; NY0/NY1 combined as NYS.	54.19	-106.04	2008	Female	Female	Female	Adult	Muscle	20.3315	0.110379	0.176386	OK	keep	keep	TRUE	TRUE	TRUE	TRUE	FALSE
SKW07_merged_X27	2422	merged_X27	SKW07	Canada	Saskatchewan	SKW	SK	Assigned from stable sample-id prefix; NY0/NY1 combined as NYS.	54.19	-106.04	2004	Female	Female	Female	Adult	Muscle	19.5675	0.149046	0.173856	OK	keep	keep	TRUE	TRUE	TRUE	TRUE	FALSE
SKW08_merged_X28	2423	merged_X28	SKW08	Canada	Saskatchewan	SKW	SK	Assigned from stable sample-id prefix; NY0/NY1 combined as NYS.	54.19	-106.04	2008	Male	Male	Male	Juvenile	Muscle	20.0082	0.11694	0.175632	OK	keep	keep	TRUE	TRUE	TRUE	TRUE	FALSE
SKW09_merged_X29	2424	merged_X29	SKW09	Canada	Saskatchewan	SKW	SK	Assigned from stable sample-id prefix; NY0/NY1 combined as NYS.	54.19	-106.04	2013	Male	Male	Male	Juvenile	Muscle	19.3174	0.149713	0.174686	OK	keep	keep	TRUE	TRUE	TRUE	TRUE	FALSE
SKW10_merged_X30	2425	merged_X30	SKW10	Canada	Saskatchewan	SKW	SK	Assigned from stable sample-id prefix; NY0/NY1 combined as NYS.	54.19	-106.04	2006	Female	Female	Female	Juvenile	Muscle	17.4325	0.301012	0.176171	HIGH_MISSING	keep	review	TRUE	FALSE	FALSE	TRUE	FALSE	High missingness flag in genomic QC.
SKW11_merged_X31	2426	merged_X31	SKW11	Canada	Saskatchewan	SKW	SK	Assigned from stable sample-id prefix; NY0/NY1 combined as NYS.	54.19	-106.04	2008	Female	Female	Female	Juvenile	Muscle	17.9665	0.226546	0.175268	HIGH_MISSING	keep	review	TRUE	FALSE	FALSE	TRUE	FALSE	High missingness flag in genomic QC.
SKW12_merged_X32	2427	merged_X32	SKW12	Canada	Saskatchewan	SKW	SK	Assigned from stable sample-id prefix; NY0/NY1 combined as NYS.	54.19	-106.04	2008	Female	Female	Female	Juvenile	Muscle	18.9773	0.19961	0.175344	OK	keep	keep	TRUE	TRUE	TRUE	TRUE	FALSE
SKW13_merged_X33	2429	merged_X33	SKW13	Canada	Saskatchewan	SKW	SK	Assigned from stable sample-id prefix; NY0/NY1 combined as NYS.	54.19	-106.04	2006	Female	Female	Female	Juvenile	Muscle	19.0425	0.191039	0.176976	OK	keep	keep	TRUE	TRUE	TRUE	TRUE	FALSE
SKW14_merged_X34	2430	merged_X34	SKW14	Canada	Saskatchewan	SKW	SK	Assigned from stable sample-id prefix; NY0/NY1 combined as NYS.	54.19	-106.04	2007	Female	Female	Female	Juvenile	Muscle	21.9588	0.0884375	0.176939	OK	keep	keep	TRUE	TRUE	TRUE	TRUE	FALSE
SKW15_merged_X35	2431	merged_X35	SKW15	Canada	Saskatchewan	SKW	SK	Assigned from stable sample-id prefix; NY0/NY1 combined as NYS.	54.19	-106.04	2005	Female	Female	Female	Juvenile	Muscle	21.1477	0.166496	0.176529	OK	keep	keep	TRUE	TRUE	TRUE	TRUE	FALSE
SKW16_merged_X36	2432	merged_X36	SKW16	Canada	Saskatchewan	SKW	SK	Assigned from stable sample-id prefix; NY0/NY1 combined as NYS.	54.19	-106.04	2008	Female	Female	Female	Juvenile	Muscle	17.938	0.255976	0.176022	HIGH_MISSING	keep	review	TRUE	FALSE	FALSE	TRUE	FALSE	High missingness flag in genomic QC.
SKW17_merged_X37	2436	merged_X37	SKW17	Canada	Saskatchewan	SKW	SK	Assigned from stable sample-id prefix; NY0/NY1 combined as NYS.	54.19	-106.04	2002	Male	Male	Male	Juvenile	Muscle	14.6781	0.500033	0.174811	HIGH_MISSING	keep	review	TRUE	FALSE	FALSE	TRUE	FALSE	High missingness flag in genomic QC.
WRG01_1-WRG1_S28_L001	WRG01	1-WRG1_S28_L001	WRG01	Russia	Wrangel Island	WRG	WR	Assigned from stable sample-id prefix; NY0/NY1 combined as NYS.	71.37	179.47	2014	Unknown	Female	Female	Adult	Feather	15.0981	0.498168	0.171853	HIGH_MISSING	keep	review	TRUE	FALSE	FALSE	TRUE	FALSE	High missingness flag in genomic QC.
WRG02_2-WRG2_S33_L001	WRG02	2-WRG2_S33_L001	WRG02	Russia	Wrangel Island	WRG	WR	Assigned from stable sample-id prefix; NY0/NY1 combined as NYS.	71.37	179.47	2014	Unknown	Female	Female	Adult	Feather	12.454	0.668403	0.170869	HIGH_MISSING	keep	review	TRUE	FALSE	FALSE	TRUE	FALSE	High missingness flag in genomic QC.
WRG03_3-WRG3_S39_L001	WRG03	3-WRG3_S39_L001	WRG03	Russia	Wrangel Island	WRG	WR	Assigned from stable sample-id prefix; NY0/NY1 combined as NYS.	71.37	179.47	2014	Unknown	Female	Female	Adult	Feather	19.8506	0.223967	0.171364	HIGH_MISSING	keep	review	TRUE	FALSE	FALSE	TRUE	FALSE	High missingness flag in genomic QC.
WRG05_4-WRG5_S4_L001	WRG05	4-WRG5_S4_L001	WRG05	Russia	Wrangel Island	WRG	WR	Assigned from stable sample-id prefix; NY0/NY1 combined as NYS.	71.37	179.47	2015	Unknown	Female	Female	Adult	Feather	17.8388	0.321354	0.172801	HIGH_MISSING	keep	review	TRUE	FALSE	FALSE	TRUE	FALSE	High missingness flag in genomic QC.
WRG06_21-X54_S30_L002	WRG06	21-X54_S30_L002	WRG06	Russia	Wrangel Island	WRG	WR	Assigned from stable sample-id prefix; NY0/NY1 combined as NYS.	71.37	179.47	2014	Unknown	Female	Female	Adult	Feather	23.8961	0.0259506	0.174818	OK	keep	keep	TRUE	TRUE	TRUE	TRUE	FALSE
WRG08_5-WRG8_S10_L001	WRG08	5-WRG8_S10_L001	WRG08	Russia	Wrangel Island	WRG	WR	Assigned from stable sample-id prefix; NY0/NY1 combined as NYS.	71.37	179.47	2016	Unknown	Female	Female	Adult	Feather	18.9461	0.25645	0.1718	HIGH_MISSING	keep	review	TRUE	FALSE	FALSE	TRUE	FALSE	High missingness flag in genomic QC.
WRG09_6-WRG9_S15_L001	WRG09	6-WRG9_S15_L001	WRG09	Russia	Wrangel Island	WRG	WR	Assigned from stable sample-id prefix; NY0/NY1 combined as NYS.	71.37	179.47	2017	Unknown	Female	Female	Adult	Feather	27.5231	0.0430199	0.170814	OK	keep	keep	TRUE	TRUE	TRUE	TRUE	TRUE
WRG10_7-WRG10_S19_L001	WRG10	7-WRG10_S19_L001	WRG10	Russia	Wrangel Island	WRG	WR	Assigned from stable sample-id prefix; NY0/NY1 combined as NYS.	71.37	179.47	2018	Unknown	Female	Female	Adult	Feather	23.8736	0.105105	0.170339	OK	keep	keep	TRUE	TRUE	TRUE	TRUE	FALSE
WRG11_8-WRG11_S24_L001	WRG11	8-WRG11_S24_L001	WRG11	Russia	Wrangel Island	WRG	WR	Assigned from stable sample-id prefix; NY0/NY1 combined as NYS.	71.37	179.47	2019	Unknown	Female	Female	Adult	Feather	17.4762	0.359304	0.172207	HIGH_MISSING	keep	review	TRUE	FALSE	FALSE	TRUE	FALSE	High missingness flag in genomic QC.
WRG32_18-X51_S21_L002	WRG32	18-X51_S21_L002	WRG32	Russia	Wrangel Island	WRG	WR	Assigned from stable sample-id prefix; NY0/NY1 combined as NYS.	71.37	179.47	2014	Unknown	Female	Female	Adult	Feather	28.6795	0.00267232	0.175262	OK	keep	keep	TRUE	TRUE	TRUE	TRUE	TRUE
WRG46_19-X52_S24_L002	WRG46	19-X52_S24_L002	WRG46	Russia	Wrangel Island	WRG	WR	Assigned from stable sample-id prefix; NY0/NY1 combined as NYS.	71.37	179.47	2014	Unknown	Female	Female	Adult	Feather	24.8606	0.0259998	0.174328	OK	keep	keep	TRUE	TRUE	TRUE	TRUE	FALSE
WRG48_20-X53_S27_L002	WRG48	20-X53_S27_L002	WRG48	Russia	Wrangel Island	WRG	WR	Assigned from stable sample-id prefix; NY0/NY1 combined as NYS.	71.37	179.47	2014	Unknown	Male	Male	Adult	Feather	15.1921	0.445802	0.177008	HIGH_MISSING	keep	review	TRUE	FALSE	FALSE	TRUE	FALSE	High missingness flag in genomic QC.
